# Exceeding expectations: the genomic basis of nitrogen utilization efficiency and integrated trait plasticity as avenues to improve nutrient stress tolerance in cultivated sunflower (*Helianthus annuus* L.)

**DOI:** 10.1101/2022.08.28.505579

**Authors:** Andries A. Temme, Kelly L. Kerr, Kristen M. Nolting, Emily L. Dittmar, Rishi R. Masalia, Alexander Bucksch, John M. Burke, Lisa A. Donovan

## Abstract

Maintaining crop productivity is a challenge as population growth, climate change, and increasing fertilizer costs necessitate expanding crop production to poorer lands whilst reducing inputs. Enhancing crops’ nutrient use efficiency is thus an important goal, but requires a better understanding of related traits and their genetic basis.

We investigated variation in low nutrient stress tolerance in a diverse panel of cultivated sunflower genotypes grown under high and low nutrient conditions, assessing relative growth rate (RGR) as performance. We assessed variation in traits related to nitrogen utilization efficiency (NUtE), mass allocation, and leaf elemental content.

Across genotypes, nutrient limitation reduced RGR. Moreover, higher vigor (higher control RGR) was associated with a greater absolute decrease under stress. Given this trade-off, we focused on nutrient stress tolerance independent from vigor. This tolerance metric correlated with the change in NUtE, plasticity for a suite of morphological traits, and leaf element content. Genome-wide association analyses revealed regions associated with variation and plasticity in multiple traits, including two key regions with ostensibly additive effects on NUtE change.

Our results demonstrate potential avenues for improving sunflower nutrient stress tolerance independent from vigor and highlight specific traits and genomic regions that could play a role in enhancing tolerance.

**Highlight:** Genetic associations and trait correlations show that, in cultivated sunflower, selection for increased nitrogen utilization efficiency and plasticity in key traits is a promising avenue for increasing nutrient stress tolerance.
