## Supplementary material for "Exceeding expectations: the genomic basis of nitrogen utilization efficiency and integrated trait plasticity as avenues to improve nutrient stress tolerance in cultivated sunflower (*Helianthus annuus* L.)": Table

### Sheet: Table 2
Table 2. Effect of nutrient stress on sunflower leaf elemental content. Leaf element content of the most recent fully expanded leaf measured in bulked samples on our sunflower diversity panel. Values shown are the median content across genotypes (with range in parentheses) when grown under control (i.e., high nutrient) and nutrient limited (10% of high nutrients) conditions, as well as the plasti…
Trait	Control		Low nutrients		Plasticity (Δ%)		P(T)
Nitrogen (%)	6.8	(4.74 - 7.92)	3.41	(2.39 - 5.21)	-48.9	(-63.86 - -22.7)	***
NUtE (gplant gN-1 day-1)	0.01	(0.01 - 0.02)	0.02	(0.01 - 0.03)	38.9	(-20.14 - 115.55)	***
Phosphorus (%)	0.48	(0.32 - 0.76)	0.3	(0.21 - 0.43)	-36.4	(-62.07 - 9.37)	***
Potassium (%)	4.91	(3.46 - 6.85)	4.07	(2.67 - 6.03)	-15.3	(-40.88 - 12.09)	***
Sulfur (%)	0.68	(0.42 - 1.77)	0.45	(0.24 - 1.38)	-32.1	(-63.75 - 21.82)	***
Calcium (%)	1.07	(0.68 - 1.76)	2.43	(1.08 - 4.73)	123.3	(42.86 - 290.35)	***
Magnesium (%)	0.43	(0.3 - 0.8)	0.58	(0.24 - 0.92)	32	(-35.14 - 117.65)	***
Manganese (ppm)	328	(133 - 878)	320	(160 - 914)	-1.1	(-67.53 - 155.29)	ns
Copper (ppm)	24	(13 - 40)	14	(7 - 40)	-42.9	(-74.19 - 73.91)	***
Iron (ppm)	120	(76 - 468)	81	(49 - 443)	-30	(-85.5 - 340)	***
Boron (ppm)	78	(47 - 143)	73	(38 - 111)	-6.8	(-45.68 - 69.64)	***
Zinc (ppm)	55	(33 - 96)	42	(20 - 115)	-22.2	(-63.33 - 187.18)	***

### Sheet: Table 3
Table 3. Relationship between sunflower relative growth rate and ExDev-tolerance with correlated suites of size-independent and leaf ionomic traits. R2 and significance of the ordinary least-squares regression of the PC1 and PC2 values of the putatively size-independent traits (chlorophyll content, fine root allocation [mass fraction and root fraction], LMA, LMF, RMF, SMF, tap root allocation [ma…
			RGR Control	RGR Low Nutrients	ExDev-tolerance
Trait suite	Treatment	PCA	R2	R2	R2
Size-independent	Control	PC1	0.51***	0.2***
		PC2		0.02*
	Low nutrients	PC1	0.33***	0.45***	0.14***
		PC2
	Plasticity	PC1		0.11***	0.23***
		PC2	0.06***		0.02*
Elements	Control	PC1	0.07***
		PC2	0.15***	0.08***
	Low nutrients	PC1	0.05***	0.03**
		PC2	0.22***	0.32***	0.12***
	Plasticity	PC1		0.02*
		PC2	0.07***	0.16***	0.09***

### Sheet: Table 4
Table 4. Genomic associations and trait heritability at control, low nutrients, and plasticity. Broad sense (H2) and narrow sense (h2) heritability of all measured traits at control conditions, under low nutrient stress and the plasticity between treatments. For traits where only genotype means were available only h2 could be calculated. Additionally the number of significant (Signif.) genomic re…
	Control							Low nutrients							Plasticity
Trait	H2	h2			Signif. (unique) regions	Sugg. regs.		H2	h2			Signif. (unique) regions	Sugg. regs.		h2			Signif. (unique) regions	Sugg. regs.
ExDev-Tolerance	—	—		—	—	—		—	0.5	±	0.09	0 (0)	9		—		—	—	—
ΔNUtE-dev.	—	—		—	—	—		—	0.5	±	0.09	2 (0)	10		—		—	—	—
RGR (gplant gplant-1 day-1)	0.740088	0.08	±	0.075	0 (0)	11		0.732733	0.08	±	0.04	0 (0)	20		0.07	±	0.075	0 (0)	5
Plant mass (g)	0.902966	0.76	±	0.09	5 (0)	30		0.889156	0.73	±	0.055	5 (1)	31		0.1	±	0.09	1 (0)	12
Leaf mass (g)	0.897657	0.74	±	0.11	1 (0)	34		0.871953	0.69	±	0.055	1 (0)	24		0.18	±	0.11	0 (0)	10
Stem mass (g)	0.903561	0.75	±	0.09	14 (8)	27		0.905155	0.76	±	0.05	5 (1)	23		0.09	±	0.09	0 (0)	19
Reproductive tissue mass (g)	0.654305	0.29	±	0.07	3 (3)	9		0.574201	0.16	±	0.065	2 (2)	4		0.06	±	0.07	2 (1)	7
Tap root mass (g)	0.801478	0.61	±	0.065	3 (0)	21		0.84202	0.67	±	0.06	7 (5)	19		0.06	±	0.065	1 (0)	10
Lateral root mass (g)	0.848339	0.65	±	0.075	1 (1)	21		0.82253	0.61	±	0.07	5 (0)	18		0.08	±	0.075	1 (0)	10
All root mass (g)	0.863303	0.7	±	0.07	5 (0)	15		0.837001	0.65	±	0.065	6 (2)	15		0.06	±	0.07	3 (1)	7
All shoot mass (g)	0.903511	0.75	±	0.095	5 (0)	35		0.897355	0.74	±	0.05	4 (0)	27		0.13	±	0.095	0 (0)	13
Height (cm)	0.88064	0.69	±	0.085	0 (0)	29		0.893862	0.7	±	0.055	0 (0)	17		0.08	±	0.085	0 (0)	11
Stem diameter (mm)	0.854857	0.65	±	0.12	1 (0)	34		0.813034	0.59	±	0.07	1 (0)	28		0.19	±	0.12	0 (0)	9
Lateral root diameter (mm)	0.252899	0.07	±	0.04	1 (1)	5		0.581981	0.22	±	0.08	1 (1)	9		0.02	±	0.04	0 (0)	7
Days to R1 stage	0.882163	0.74	±	0.095	2 (2)	30		0.883379	0.75	±	0.045	0 (0)	23		0.11	±	0.095	1 (0)	2
Days to R2 stage	0.871461	0.72	±	0.12	2 (2)	30		0.900567	0.77	±	0.045	1 (0)	24		0.15	±	0.12	1 (0)	7
Days between R1 and R2	0.619258	0.32	±	0.075	5 (5)	6		0.708192	0.47	±	0.08	7 (7)	10		0.07	±	0.075	1 (1)	15
LMF (gleaves gplant-1)	0.845246	0.55	±	0.16	1 (0)	14		0.873638	0.77	±	0.04	3 (0)	25		0.27	±	0.16	0 (0)	19
SMF (gstem gplant-1)	0.864579	0.61	±	0.04	1 (0)	19		0.883581	0.73	±	0.05	4 (2)	15		0.02	±	0.04	0 (0)	12
RMF (groots gplant-1)	0.762535	0.3	±	0.075	0 (0)	7		0.666865	0.24	±	0.075	0 (0)	12		0.09	±	0.075	1 (1)	4
Root shoot ratio (groots gshoot-1)	0.604184	0.28	±	0.075	8 (8)	10		0.616921	0.27	±	0.085	1 (1)	11		0.08	±	0.075	2 (1)	7
Tap root MF (gtap root gplant-1)	0.788759	0.09	±	0.05	4 (2)	6		0.812864	0.09	±	0.045	4 (4)	7		0.04	±	0.05	0 (0)	13
Fine root MF (gfine root gplant-1)	0.600712	0.07	±	0.07	2 (2)	12		0.633221	0.21	±	0.075	0 (0)	19		0.07	±	0.07	1 (1)	9
Tap root RF (gtap root groots-1)	0.684287	0.33	±	0.05	1 (0)	16		0.733582	0.36	±	0.085	1 (0)	9		0.04	±	0.05	1 (0)	6
Fine root RF (gfine root groots-1)	0.684287	0.33	±	0.07	1 (0)	16		0.733582	0.36	±	0.085	1 (0)	9		0.06	±	0.07	0 (0)	6
LMA (g m-2)	0.70202	0.39	±	0.06	3 (3)	19		0.718736	0.45	±	0.08	2 (2)	24		0.05	±	0.06	0 (0)	7
Leaf Area Ratio (m2 gplant-1)	0.781525	0.09	±	0.08	0 (0)	19		0.849217	0.11	±	0.05	3 (1)	19		0.08	±	0.08	1 (1)	14
Specific Stem Length (cm g-1)	0.760752	0.5	±	0.085	2 (2)	17		0.863453	0.7	±	0.055	8 (6)	20		0.09	±	0.085	0 (0)	8
Specifc Root Length (m g-1)	0.34771	0.1	±	0.02	0 (0)	11		0.389235	0.12	±	0.07	1 (1)	12		0	±	0.02	2 (1)	7
Root branching frequency (mm-1)	0.430039	0.12	±	0.06	1 (1)	7		0.357409	0.09	±	0.06	2 (2)	5		0.04	±	0.06	1 (1)	7
Chlorophyll content (index)	0.786776	0.54	±	0.1	0 (0)	9		0.867272	0.71	±	0.055	2 (2)	6		0.11	±	0.1	2 (2)	8
Nitrogen (%)	—	0.5	±	0.105	2 (1)	21		—	0.5	±	0.11	1 (1)	22		0.13	±	0.105	0 (0)	13
NUtE (gplant gN-1 day-1)	—	0.48	±	0.075	0 (0)	18		—	0.49	±	0.175	1 (0)	23		0.07	±	0.075	4 (3)	1
Phosphorus (%)	—	0.43	±	0.05	1 (1)	4		—	0.42	±	0.18	2 (2)	3		0.03	±	0.05	0 (0)	4
Potassium (%)	—	0.62	±	0.085	0 (0)	14		—	0.61	±	0.165	2 (1)	9		0.08	±	0.085	1 (1)	8
Sulfur (%)	—	0.19	±	0.165	20 (16)	9		—	0.41	±	0.13	21 (17)	10		0.32	±	0.165	3 (2)	16
Calcium (%)	—	0.37	±	0.075	0 (0)	11		—	0.55	±	0.18	1 (1)	20		0.09	±	0.075	5 (5)	7
Magnesium (%)	—	0.36	±	0.095	1 (1)	18		—	0.42	±	0.17	7 (7)	1		0.12	±	0.095	2 (1)	13
Manganese (ppm)	—	0.38	±	0.11	10 (6)	19		—	0.48	±	0.175	5 (3)	14		0.13	±	0.11	1 (1)	11
Copper (ppm)	—	0.53	±	0.075	1 (0)	13		—	0.61	±	0.175	3 (3)	7		0.07	±	0.075	0 (0)	12
Iron (ppm)	—	0.51	±	0.09	12 (8)	8		—	0.41	±	0.16	4 (2)	8		0.11	±	0.09	0 (0)	10
Boron (ppm)	—	0.32	±	0.145	1 (1)	5		—	0.34	±	0.17	1 (1)	5		0.23	±	0.145	0 (0)	10
Zinc (ppm)	—	0.07	±	0.07	0 (0)	6		—	0.17	±	0.11	0 (0)	11		0.06	±	0.07	8 (8)	10
